# Identification of heterokaryon incompatibility genes in *Aspergillus fumigatus* highlights a narrow footprint of ancient balancing selection

**DOI:** 10.1101/2022.11.25.517501

**Authors:** Ben Auxier, Jianhua Zhang, Francisca Reyes Marquez, Kira Senden, Joost van den Heuvel, Duur K. Aanen, Eveline Snelders, Alfons J.M. Debets

## Abstract

In fungi, a phenomenon termed heterokaryon incompatibility restricts hyphal fusion to occur within an individual since fusion between individuals leads to cell death. Generally, the genes involved are found to be under balancing selection from negative frequency dependent fitness. Here, we assess this in *Aspergillus fumigatus*, a human pathogenic fungus with an extremely high crossover rate. Using auxotrophic markers we screened sexual progeny for compatibility to identify genes involved in this process, the so-called *het* genes. In total, 5/148 (3.4%) offspring were compatible with a parent and 166/2142 (7.7%) sibling pairs were compatible, consistent with several segregating incompatibility loci. Genetic mapping resulted in five loci, four of which could be fine mapped to individual genes, of which we tested three through heterologous expression, confirming their causal relationship. Surprisingly, a population-level analysis of two available independent datasets did not show an increase in Tajima’s D near these loci, normally a hallmark of balancing selection. However, analysis of closely related species did show trans-species polymorphisms across >10 million years, and equal allele frequencies within *A. fumigatus*. Using available *de novo* assemblies, we show that these balanced polymorphisms are restricted to within several hundred base pairs flanking the coding sequence, potentially due to this species’ high crossover rate. In addition to identifying the first *het* genes in an *Aspergillus* species, this work highlights the interaction of long-term balancing selection with a high recombination rate. Future mechanistic work on these *het* genes may provide novel routes for clinical therapies, as well as opportunities for strain improvement in biotechnology.
