## Supplemental File 1 for "Identification of heterokaryon incompatibility genes in *Aspergillus fumigatus* highlights a narrow footprint of ancient balancing selection"

Species	short_name	Accession
udagawae	Auda_IFM_46973.fna	GCA_001078395.1_Aud_assembly01_genomic.fna
udagawae	Auda_IFM_46972.fna	GCA_010723835.1_ASM1072383v1_genomic.fna
udagawae	Auda_IFM_51744.fna	GCA_010724255.1_ASM1072425v1_genomic.fna
udagawae	Auda_IFM_53868.fna	GCA_010724335.1_ASM1072433v1_genomic.fna
udagawae	Auda_IFM_5058.fna	GCA_010724135.1_ASM1072413v1_genomic.fna
udagawae	Auda_IFM_61606.fna	GCA_010724795.1_ASM1072479v1_genomic.fna
fischeri	Afis_NRRL_181.fna	GCA_000149645.3_ASM14964v3_genomic.fna
fischeri	Afis_NRRL_4585.fna	GCA_014250575.1_ASM1425057v1_genomic.fna
fischeri	Afis_IBT_3003.fna	GCA_008711225.1_ASM871122v1_genomic.fna
fischeri	Afis_IBT_3007.fna	GCA_008711165.1_ASM871116v1_genomic.fna
lentulus	Alen_IFM_47457.fna	GCA_010723975.1_ASM1072397v1_genomic.fna
lentulus	Alen_IFM_62316.fna	GCA_010724915.1_ASM1072491v1_genomic.fna
lentulus	Alen_CNM-CM7927.fna	GCA_012656445.1_ASM1265644v1_genomic.fna
lentulus	Alen_CNM-CM6069.fna	GCA_012656435.1_ASM1265643v1_genomic.fna
lentulus	Alen_CNM-CM8927.fna	GCA_012656335.1_ASM1265633v1_genomic.fna
lentulus	Alen_CNM-CM8694.fna	GCA_012656375.1_ASM1265637v1_genomic.fna
lentulus	Alen_CNM-CM8060.fna	GCA_012656395.1_ASM1265639v1_genomic.fna
lentulus	Alen_CNM-CM6936.fna	GCA_012656455.1_ASM1265645v1_genomic.fna
lentulus	Alen_IFM_58399.fna	GCA_010724455.1_ASM1072445v1_genomic.fna
lentulus	Alen_IFM_54703.fna	GCA_001445615.1_Alt_assembly01_genomic.fna
lentulus	Alen_IFM_60648.fna	GCA_010724575.1_ASM1072457v1_genomic.fna
lentulus	Alen_IFM_61392.fna	GCA_010724635.1_ASM1072463v1_genomic.fna
fumigatus	Afum_SGAir0713.fna	GCA_005768625.2_ASM576862v2_genomic.fna
fumigatus	Afum_SPS-2.fna	GCA_003069565.1_ASM306956v1_genomic.fna
fumigatus	Afum_LMB-35Aa.fna	GCA_001715275.2_ASM171527v2_genomic.fna
fumigatus	Afum_ISSFT-21.fna	GCA_001643665.1_ASM164366v1_genomic.fna
fumigatus	Afum_IF1SW-F4.fna	GCA_001643655.1_ASM164365v1_genomic.fna
fumigatus	Afum_DNM-CM8689.fna	GCA_012656125.1_ASM1265612v1_genomic.fna
fumigatus	Afum_HMR_AF_270.fna	GCA_002234955.1_ASM223495v1_genomic.fna
fumigatus	Afum_CNM-CM8686.fna	GCA_012656115.1_ASM1265611v1_genomic.fna
fumigatus	Afum_HMR_AF_706.fna	GCA_002234985.1_ASM223498v1_genomic.fna
fumigatus	Afum_CNM-CM8057.fna	GCA_012656215.1_ASM1265621v1_genomic.fna
fumigatus	Afum_CNM-CM8812.fna	GCA_012656165.1_ASM1265616v1_genomic.fna
fumigatus	Afum_CNM-CM8714.fna	GCA_012656185.1_ASM1265618v1_genomic.fna
fumigatus	Afum_A1163.fna	GCA_000150145.1_ASM15014v1_genomic.fna
fumigatus	Afum_AF210.fna	GCA_000225645.2_CA_ASPER002_genomic.fna
fumigatus	Afum_Af10.fna	GCA_000225625.2_ASPER001_genomic.fna
fumigatus	Afum_Af293.fna	GCA_000002655.1_ASM265v1_genomic.fna
fumigatus	Afum_Z5.fna	GCA_001029325.1_ASM102932v1_genomic.fna
fumigatus	Afum_niveus_RP-2014.fna	GCA_000731615.1_AspFumNiv1.0_genomic.fna
fumigatus	Afum_JCM_10253.fna	GCA_001599455.1_JCM_10253_assembly_v001_genomic.fna
