## Supplemental File 2 for "Identification of heterokaryon incompatibility genes in *Aspergillus fumigatus* highlights a narrow footprint of ancient balancing selection"

### Sheet: Sheet1
#pairwise compatibility testing between nir (nw, horizontal row) and cnx (wc, vertical column) progeny, numbers indicate days before heterokaryons were observed
#note strains 56,86,202,23,69 turned out to be impure and were removed: they show incompatibility in an excessive number of pairings. Subsequent testing showed trance contamination with wild type spores,
#leading to growth on minimal media in all cases
	Group	1	1	1	1	1	2	2	3	3	3	3	4	5	5	5	7	7	7	8	8	8	9	9	9	9	10	11	11	11	12	12	12	12	13	14	14	14	15	15	16	16	16
	Isolate	19	56	142	208	249	114	177	57	113	188	193	133	100	156	237	95	209	212	86	143	253	98	116	175	213	89	170	182	239	27	140	144	158	152	15	180	164	104	185	32	154	202
1	40	1H	H	1H	1H	1H																	4H	4H	5H									1H						1H			H
1	48	1H	H	1H	1H	1H														H			4H																				H
1	123	1H	H	4H	3H	1H																	5H		5H																		H
1	137	4H	H	1H	4H	4H					5H																																H
1	214	3H	H	3H	3H	3H				5H
2	20		H									H			H	H				H		H					H	H			H	H		H	H						H
2	21		H																	H																							H
2	39	5H	H		3H		3H	2H												H			5H	5H						1H					1H							1H
2	55		H		5H		3H	3H										3H		H			5H	4H	5H	5H								1H
2	70	5H	H		4H		3H	3H												H						5H									1H
2	145				5H		3H	4H												H																							H
2	190		H				1H	2H												H
3	23		H	H		H	H	H	H	H	H	H		H	H	H		H		H			H				H	H	H	H			H			H	H	H			H	H	H
3	199								3H	4H	1H	3H																															H
4	77												3H							H													5H	5H									H
5	218													3H	3H	4H
5	224													4H	3H	5H																		5H	1H								H
5	94		H											3H	1H		H			H																							H
6	117		H																	H																					1H		H
6	132																																			5H							H
6	150																																										H
6	252																				5H
7	22																H	1H	3H
7	110																H	4H	1H
7	207		H														H	3H	1H	H
7	103		H																	H	1H	4H																		1H			H
8	141																			H	3H	5H																					H
8	226																			H	5H	3H															1H
9	25																			H			1H	1H	1H	1H															1H		H
9	67			5H			5H																3H	3H	3H	3H	5H																H
9	125		H	H												H	H					H	H	H？H？H？	H	H	H															H	H
10	78																			H							3H																H
10	80																			H							4H								1H
10	82		H						1H																		3H																H
11	69				H										H	H				H					H		H	H	H		H	H						H					H
12	165																														3H	2H	1H	1H	1H								H
12	215																														2H	2H	3H	1H
13	167																																		4H				4H
13	223		H																																2H		5H			5H
14	73																																		4H	1H	1H	3H					H
14	91		H																	H																3H	4H	1H					H
14	124		H														H																			3H	3H	1H					H
14	206		H	1H																H		1H														1H	3H	3H			1H
14	251																																			2H	2H	5H					H
15	14				1H															H																			1H				H
15	139																																						2H		5H		H
15	192		H																															1H					5H	1H
16	71																			H																					1H	1H	H
16	108																			H													5H								4H	4H	H
16	118		H																																					1H	4H	4H	H
16	189																			H																					4H	4H	H
