## Supplemental File 3 for "Identification of heterokaryon incompatibility genes in *Aspergillus fumigatus* highlights a narrow footprint of ancient balancing selection"

Locus	Gene	comment	Protein length (aa)	Tool	ID	Name	Start	Stop	P-value	Interpro Category	Name	GO Term
hetA	AfIR974_hetA		750	Phobius	NON_CYTOPLASMIC_DOMAIN	Region of a membrane-bound protein predicted to be outside the membrane, in the extracellular region.	1	456	-	-	-
hetA	AfIR974_hetA		750	Pfam	PF01048	Phosphorylase superfamily	11	311	3.9E-7	IPR000845	Nucleoside phosphorylase domain	GO:0003824|GO:0009116
hetA	AfIR974_hetA		750	Gene3D	G3DSA:3.40.50.1580	Nucleoside phosphorylase domain	2	342	1.4E-52	IPR035994	Nucleoside phosphorylase superfamily	GO:0003824|GO:0009116
hetA	AfIR974_hetA		750	SUPERFAMILY	SSF53167	Purine and uridine phosphorylases	5	338	1.59E-32	IPR035994	Nucleoside phosphorylase superfamily	GO:0003824|GO:0009116
hetA	AfIR974_hetA		750	Phobius	CYTOPLASMIC_DOMAIN	Region of a membrane-bound protein predicted to be outside the membrane, in the cytoplasm.	477	750	-	-	-
hetA	AfIR974_hetA		750	Phobius	TRANSMEMBRANE	Region of a membrane-bound protein predicted to be embedded in the membrane.	457	476	-	-	-
hetA	AfIR974_hetA		750	PANTHER	PTHR46082	ATP/GTP-BINDING PROTEIN-RELATED	2	346	1.1E-99	-	-
hetA	AfIR964_hetA		740	PRINTS	PR00364	Disease resistance protein signature	368	383	9.6E-5	-	-
hetA	AfIR964_hetA		740	PRINTS	PR00364	Disease resistance protein signature	532	546	9.6E-5	-	-
hetA	AfIR964_hetA		740	Gene3D	G3DSA:3.40.50.1580	Nucleoside phosphorylase domain	2	325	6.3E-67	IPR035994	Nucleoside phosphorylase superfamily	GO:0003824|GO:0009116
hetA	AfIR964_hetA		740	Pfam	PF01048	Phosphorylase superfamily	11	317	1.4E-15	IPR000845	Nucleoside phosphorylase domain	GO:0003824|GO:0009116
hetA	AfIR964_hetA		740	Gene3D	G3DSA:3.40.50.300	-	329	493	6.6E-22	IPR027417	P-loop containing nucleoside triphosphate hydrolase	-
hetA	AfIR964_hetA		740	SUPERFAMILY	SSF53167	Purine and uridine phosphorylases	4	321	5.94E-43	IPR035994	Nucleoside phosphorylase superfamily	GO:0003824|GO:0009116
hetA	AfIR964_hetA		740	Pfam	PF00931	NB-ARC domain	349	549	6.8E-7	IPR002182	NB-ARC	GO:0043531
hetA	AfIR964_hetA		740	SUPERFAMILY	SSF52540	P-loop containing nucleoside triphosphate hydrolases	330	597	5.33E-25	IPR027417	P-loop containing nucleoside triphosphate hydrolase	-
hetA	AfIR964_hetA		740	PANTHER	PTHR46082	ATP/GTP-BINDING PROTEIN-RELATED	2	570	2.1E-96	-	-
hetA	XP_756077.1	Af293 hetA	917	Gene3D	G3DSA:3.40.50.300	-	345	505	2.8E-20	IPR027417	P-loop containing nucleoside triphosphate hydrolase	-
hetA	XP_756077.1	Af293 hetA	917	SUPERFAMILY	SSF53167	Purine and uridine phosphorylases	5	338	9.46E-33	IPR035994	Nucleoside phosphorylase superfamily	GO:0003824|GO:0009116
hetA	XP_756077.1	Af293 hetA	917	PANTHER	PTHR46082	ATP/GTP-BINDING PROTEIN-RELATED	2	658	6.0E-124	-	-
hetA	XP_756077.1	Af293 hetA	917	Pfam	PF00931	NB-ARC domain	365	585	6.4E-10	IPR002182	NB-ARC	GO:0043531
hetA	XP_756077.1	Af293 hetA	917	Gene3D	G3DSA:3.40.50.1580	Nucleoside phosphorylase domain	2	339	5.2E-54	IPR035994	Nucleoside phosphorylase superfamily	GO:0003824|GO:0009116
hetA	XP_756077.1	Af293 hetA	917	Pfam	PF01048	Phosphorylase superfamily	11	315	3.2E-7	IPR000845	Nucleoside phosphorylase domain	GO:0003824|GO:0009116
hetA	XP_756077.1	Af293 hetA	917	Phobius	TRANSMEMBRANE	Region of a membrane-bound protein predicted to be embedded in the membrane.	624	643	-	-	-
hetA	XP_756077.1	Af293 hetA	917	Phobius	NON_CYTOPLASMIC_DOMAIN	Region of a membrane-bound protein predicted to be outside the membrane, in the extracellular region.	1	623	-	-	-
hetA	XP_756077.1	Af293 hetA	917	SUPERFAMILY	SSF52540	P-loop containing nucleoside triphosphate hydrolases	350	581	2.59E-24	IPR027417	P-loop containing nucleoside triphosphate hydrolase	-
hetA	XP_756077.1	Af293 hetA	917	Phobius	CYTOPLASMIC_DOMAIN	Region of a membrane-bound protein predicted to be outside the membrane, in the cytoplasm.	644	917	-	-	-
hetB	AfIR964_hetB		1327	Pfam	PF12770	CHAT domain	1003	1319	7.1E-34	IPR024983	CHAT domain	-	-
hetB	XP_001481483.1	Af293_hetB	130	MobiDBLite	mobidb-lite	consensus disorder prediction	1	15	-	-	-
hetB	XP_001481483.1	Af293_hetB	130	MobiDBLite	mobidb-lite	consensus disorder prediction	1	24	-	-	-
hetC	XP_751258.1	Af293_hetC	264	Gene3D	G3DSA:3.40.1090.10	Cytosolic phospholipase A2 catalytic domain	1	261	3.9E-18	-	-
hetC	XP_751258.1	Af293_hetC	264	PANTHER	PTHR24185	CALCIUM-INDEPENDENT PHOSPHOLIPASE A2-GAMMA	1	261	2.1E-18	-	-
hetC	XP_751258.1	Af293_hetC	264	SUPERFAMILY	SSF52151	FabD/lysophospholipase-like	3	262	8.37E-13	IPR016035	Acyl transferase/acyl hydrolase/lysophospholipase	-
hetC	AfIR974_hetC		338	ProSiteProfiles	PS51635	Patatin-like phospholipase (PNPLA) domain profile.	15	217	22.114.111	IPR002641	Patatin-like phospholipase domain	GO:0006629
hetC	AfIR974_hetC		338	PANTHER	PTHR24185	CALCIUM-INDEPENDENT PHOSPHOLIPASE A2-GAMMA	2	333	1.4E-62	-	-
hetC	AfIR974_hetC		338	CDD	cd07216	Pat17_PNPLA8_PNPLA9_like3	12	318	0.0	-	-
hetC	AfIR974_hetC		338	Gene3D	G3DSA:3.40.1090.10	Cytosolic phospholipase A2 catalytic domain	1	338	9.3E-69	-	-
hetC	AfIR974_hetC		338	SUPERFAMILY	SSF52151	FabD/lysophospholipase-like	11	329	8.63E-42	IPR016035	Acyl transferase/acyl hydrolase/lysophospholipase	-
hetC	AfIR974_hetC		338	Pfam	PF01734	Patatin-like phospholipase	15	216	3.1E-19	IPR002641	Patatin-like phospholipase domain	GO:0006629
hetC	AfIR964_hetC		272	PANTHER	PTHR24185	CALCIUM-INDEPENDENT PHOSPHOLIPASE A2-GAMMA	1	251	9.3E-18	-	-
hetC	AfIR964_hetC		272	Gene3D	G3DSA:3.40.1090.10	Cytosolic phospholipase A2 catalytic domain	1	267	3.8E-18	-	-
hetC	AfIR964_hetC		272	SUPERFAMILY	SSF52151	FabD/lysophospholipase-like	3	253	3.3E-12	IPR016035	Acyl transferase/acyl hydrolase/lysophospholipase	-
hetD	AfIR974_hetD		429	Phobius	CYTOPLASMIC_DOMAIN	Region of a membrane-bound protein predicted to be outside the membrane, in the cytoplasm.	1	380	-	-	-
hetD	AfIR974_hetD		429	Gene3D	G3DSA:3.40.50.1580	Nucleoside phosphorylase domain	6	345	3.8E-52	IPR035994	Nucleoside phosphorylase superfamily	GO:0003824|GO:0009116
hetD	AfIR974_hetD		429	Phobius	CYTOPLASMIC_DOMAIN	Region of a membrane-bound protein predicted to be outside the membrane, in the cytoplasm.	429	429	-	-	-
hetD	AfIR974_hetD		429	Phobius	TRANSMEMBRANE	Region of a membrane-bound protein predicted to be embedded in the membrane.	381	398	-	-	-
hetD	AfIR974_hetD		429	Phobius	NON_CYTOPLASMIC_DOMAIN	Region of a membrane-bound protein predicted to be outside the membrane, in the extracellular region.	399	409	-	-	-
hetD	AfIR974_hetD		429	PANTHER	PTHR46082	ATP/GTP-BINDING PROTEIN-RELATED	6	345	4.4E-62	-	-
hetD	AfIR974_hetD		429	SUPERFAMILY	SSF53167	Purine and uridine phosphorylases	12	341	1.43E-29	IPR035994	Nucleoside phosphorylase superfamily	GO:0003824|GO:0009116
hetD	AfIR974_hetD		429	Pfam	PF01048	Phosphorylase superfamily	14	319	5.0E-8	IPR000845	Nucleoside phosphorylase domain	GO:0003824|GO:0009116
hetD	AfIR974_hetD		429	Phobius	TRANSMEMBRANE	Region of a membrane-bound protein predicted to be embedded in the membrane.	410	428	-	-	-
hetD	AfIR964_hetD		435	Phobius	SIGNAL_PEPTIDE_H_REGION	Hydrophobic region of a signal peptide.	13	21	-	-	-
hetD	AfIR964_hetD		435	Gene3D	G3DSA:3.40.50.1580	Nucleoside phosphorylase domain	2	347	1.9E-61	IPR035994	Nucleoside phosphorylase superfamily	GO:0003824|GO:0009116
hetD	AfIR964_hetD		435	Pfam	PF01048	Phosphorylase superfamily	14	328	9.8E-13	IPR000845	Nucleoside phosphorylase domain	GO:0003824|GO:0009116
hetD	AfIR964_hetD		435	Phobius	SIGNAL_PEPTIDE_C_REGION	C-terminal region of a signal peptide.	22	27	-	-	-
hetD	AfIR964_hetD		435	Phobius	SIGNAL_PEPTIDE	Signal peptide region	1	27	-	-	-
hetD	AfIR964_hetD		435	Phobius	NON_CYTOPLASMIC_DOMAIN	Region of a membrane-bound protein predicted to be outside the membrane, in the extracellular region.	28	415	-	-	-
hetD	AfIR964_hetD		435	PANTHER	PTHR46082	ATP/GTP-BINDING PROTEIN-RELATED	3	353	4.0E-65	-	-
hetD	AfIR964_hetD		435	Phobius	CYTOPLASMIC_DOMAIN	Region of a membrane-bound protein predicted to be outside the membrane, in the cytoplasm.	435	435	-	-	-
hetD	AfIR964_hetD		435	Phobius	TRANSMEMBRANE	Region of a membrane-bound protein predicted to be embedded in the membrane.	416	434	-	-	-
hetD	AfIR964_hetD		435	Phobius	SIGNAL_PEPTIDE_N_REGION	N-terminal region of a signal peptide.	1	12	-	-	-
hetD	AfIR964_hetD		435	SUPERFAMILY	SSF53167	Purine and uridine phosphorylases	11	344	5.57E-33	IPR035994	Nucleoside phosphorylase superfamily	GO:0003824|GO:0009116
hetE	XP_747056.1	Af923_hetD	381	Gene3D	G3DSA:3.40.50.1580	Nucleoside phosphorylase domain	37	381	5.2E-42	IPR035994	Nucleoside phosphorylase superfamily	GO:0003824|GO:0009116
hetE	XP_747056.1	Af923_hetD	381	PANTHER	PTHR46082	ATP/GTP-BINDING PROTEIN-RELATED	48	379	1.5E-50	-	-
hetE	XP_747056.1	Af923_hetD	381	SUPERFAMILY	SSF53167	Purine and uridine phosphorylases	51	378	3.42E-23	IPR035994	Nucleoside phosphorylase superfamily	GO:0003824|GO:0009116
hetE	XP_747056.1	Af923_hetD	381	Phobius	TRANSMEMBRANE	Region of a membrane-bound protein predicted to be embedded in the membrane.	12	37	-	-	-
hetE	XP_747056.1	Af923_hetD	381	Phobius	NON_CYTOPLASMIC_DOMAIN	Region of a membrane-bound protein predicted to be outside the membrane, in the extracellular region.	38	381	-	-	-
hetE	XP_747056.1	Af923_hetD	381	Phobius	CYTOPLASMIC_DOMAIN	Region of a membrane-bound protein predicted to be outside the membrane, in the cytoplasm.	1	11	-	-	-
hetE	AfIR964_hetE_unknown		224	MobiDBLite	mobidb-lite	consensus disorder prediction	76	166	-	-	-
hetE	AfIR964_hetE_unknown		224	MobiDBLite	mobidb-lite	consensus disorder prediction	145	164	-	-	-
hetE	AfIR964_hetE_unknown		224	MobiDBLite	mobidb-lite	consensus disorder prediction	1	52	-	-	-
hetE	AfIR964_hetE_unknown		224	MobiDBLite	mobidb-lite	consensus disorder prediction	86	108	-	-	-
hetE	AfIR964_hetE_unknown		224	MobiDBLite	mobidb-lite	consensus disorder prediction	203	224	-	-	-
hetE	AfIR964_hetE_unknown		224	PANTHER	PTHR42053	-	2	220	6.4E-38	-	-
hetE	AfIR964_hetE_rosA		627	SignalP_GRAM_POSITIVE	SignalP-TM	SignalP-TM	1	30	-	-	-
hetE	AfIR964_hetE_rosA		627	SMART	SM00066	gal4_2	40	84	1.5E-9	IPR001138	Zn(2)-C6 fungal-type DNA-binding domain	GO:0000981|GO:0006355|GO:0008270	-
hetE	AfIR964_hetE_rosA		627	Pfam	PF00172	Fungal Zn(2)-Cys(6) binuclear cluster domain	45	77	4.5E-8	IPR001138	Zn(2)-C6 fungal-type DNA-binding domain	GO:0000981|GO:0006355|GO:0008270	-
hetE	AfIR964_hetE_rosA		627	Gene3D	G3DSA:4.10.240.10	-	44	133	6.2E-10	IPR036864	Zn(2)-C6 fungal-type DNA-binding domain superfamily	GO:0000981|GO:0006355|GO:0008270	-
hetE	AfIR964_hetE_rosA		627	ProSiteProfiles	PS50048	Zn(2)-C6 fungal-type DNA-binding domain profile.	45	75	11.349	IPR001138	Zn(2)-C6 fungal-type DNA-binding domain	GO:0000981|GO:0006355|GO:0008270	-
hetE	AfIR964_hetE_rosA		627	CDD	cd00067	GAL4	41	76	1,46E-07	IPR001138	Zn(2)-C6 fungal-type DNA-binding domain	GO:0000981|GO:0006355|GO:0008270	-
hetE	AfIR964_hetE_rosA		627	Pfam	PF11951	Fungal specific transcription factor domain	251	483	1.6E-46	IPR021858	Fungal transcription factor	-	-
hetE	AfIR964_hetE_rosA		627	Pfam	PF11951	Fungal specific transcription factor domain	488	627	4.6E-21	IPR021858	Fungal transcription factor	-	-
hetE	AfIR964_hetE_rosA		627	MobiDBLite	mobidb-lite	consensus disorder prediction	586	606	-	-	-
hetE	AfIR964_hetE_rosA		627	ProSitePatterns	PS00463	Zn(2)-C6 fungal-type DNA-binding domain signature.	45	73	-	IPR001138	Zn(2)-C6 fungal-type DNA-binding domain	GO:0000981|GO:0006355|GO:0008270	-
hetE	AfIR964_hetE_rosA		627	SUPERFAMILY	SSF57701	Zn2/Cys6 DNA-binding domain	37	82	9.81E-11	IPR036864	Zn(2)-C6 fungal-type DNA-binding domain superfamily	GO:0000981|GO:0006355|GO:0008270	-
hetE	AfIR964_hetE_rosA		627	PANTHER	PTHR37534	TRANSCRIPTIONAL ACTIVATOR PROTEIN UGA3	22	577	4.8E-62	-	-
hetE	AfIR964_hetE_rosA		627	MobiDBLite	mobidb-lite	consensus disorder prediction	17	36	-	-	-
hetE	AfIR964_hetE_boi1		824	MobiDBLite	mobidb-lite	consensus disorder prediction	62	81	-	-	-
hetE	AfIR964_hetE_boi1		824	SMART	SM00454	SAM_4	182	249	9.6E-14	IPR001660	Sterile alpha motif domain	GO:0005515
hetE	AfIR964_hetE_boi1		824	ProSiteProfiles	PS50003	PH domain profile.	666	806	10.691	IPR001849	Pleckstrin homology domain	-
hetE	AfIR964_hetE_boi1		824	MobiDBLite	mobidb-lite	consensus disorder prediction	652	667	-	-	-
hetE	AfIR964_hetE_boi1		824	Gene3D	G3DSA:2.30.29.30	-	659	814	3.2E-13	IPR011993	PH-like domain superfamily	-
hetE	AfIR964_hetE_boi1		824	MobiDBLite	mobidb-lite	consensus disorder prediction	144	174	-	-	-
hetE	AfIR964_hetE_boi1		824	SUPERFAMILY	SSF50729	PH domain-like	663	809	7.0E-12	-	-
hetE	AfIR964_hetE_boi1		824	SMART	SM00233	PH_update	667	808	7.5E-10	IPR001849	Pleckstrin homology domain	-
hetE	AfIR964_hetE_boi1		824	MobiDBLite	mobidb-lite	consensus disorder prediction	494	514	-	-	-
hetE	AfIR964_hetE_boi1		824	MobiDBLite	mobidb-lite	consensus disorder prediction	442	532	-	-	-
hetE	AfIR964_hetE_boi1		824	MobiDBLite	mobidb-lite	consensus disorder prediction	462	476	-	-	-
hetE	AfIR964_hetE_boi1		824	SUPERFAMILY	SSF47769	SAM/Pointed domain	177	249	3.86E-18	IPR013761	Sterile alpha motif/pointed domain superfamily	-
hetE	AfIR964_hetE_boi1		824	MobiDBLite	mobidb-lite	consensus disorder prediction	386	400	-	-	-
hetE	AfIR964_hetE_boi1		824	MobiDBLite	mobidb-lite	consensus disorder prediction	21	57	-	-	-
hetE	AfIR964_hetE_boi1		824	Pfam	PF00536	SAM domain (Sterile alpha motif)	184	246	2.9E-11	IPR001660	Sterile alpha motif domain	GO:0005515
hetE	AfIR964_hetE_boi1		824	MobiDBLite	mobidb-lite	consensus disorder prediction	641	669	-	-	-
hetE	AfIR964_hetE_boi1		824	MobiDBLite	mobidb-lite	consensus disorder prediction	151	174	-	-	-
hetE	AfIR964_hetE_boi1		824	MobiDBLite	mobidb-lite	consensus disorder prediction	290	318	-	-	-
hetE	AfIR964_hetE_boi1		824	CDD	cd09535	SAM_BOI-like_fungal	183	247	3,01E-27	-	-
hetE	AfIR964_hetE_boi1		824	MobiDBLite	mobidb-lite	consensus disorder prediction	383	402	-	-	-
hetE	AfIR964_hetE_boi1		824	ProSiteProfiles	PS50105	SAM domain profile.	185	249	18.090.788	IPR001660	Sterile alpha motif domain	GO:0005515
hetE	AfIR964_hetE_boi1		824	Pfam	PF00169	PH domain	668	802	1.3E-6	IPR001849	Pleckstrin homology domain	-
hetE	AfIR964_hetE_boi1		824	Gene3D	G3DSA:1.10.150.50	-	186	246	5.1E-20	IPR013761	Sterile alpha motif/pointed domain superfamily	-
hetE	AfIR964_hetE_NACHT_Ankyrin		1176	Gene3D	G3DSA:1.25.40.20	-	624	807	2.4E-51	IPR036770	Ankyrin repeat-containing domain superfamily	-
hetE	AfIR964_hetE_NACHT_Ankyrin		1176	ProSiteProfiles	PS50088	Ankyrin repeat profile.	862	895	905.686	IPR002110	Ankyrin repeat	GO:0005515
hetE	AfIR964_hetE_NACHT_Ankyrin		1176	ProSiteProfiles	PS50088	Ankyrin repeat profile.	964	1006	948.422	IPR002110	Ankyrin repeat	GO:0005515
hetE	AfIR964_hetE_NACHT_Ankyrin		1176	ProSiteProfiles	PS50297	Ankyrin repeat region circular profile.	1009	1039	1.009.973	-	-
hetE	AfIR964_hetE_NACHT_Ankyrin		1176	ProSiteProfiles	PS50297	Ankyrin repeat region circular profile.	662	691	1.203.652	-	-
hetE	AfIR964_hetE_NACHT_Ankyrin		1176	ProSiteProfiles	PS50297	Ankyrin repeat region circular profile.	1044	1070	12.089.582	-	-
hetE	AfIR964_hetE_NACHT_Ankyrin		1176	Gene3D	G3DSA:3.40.50.300	-	197	362	1.2E-13	IPR027417	P-loop containing nucleoside triphosphate hydrolase	-
hetE	AfIR964_hetE_NACHT_Ankyrin		1176	ProSiteProfiles	PS50088	Ankyrin repeat profile.	896	928	1.079.301	IPR002110	Ankyrin repeat	GO:0005515
hetE	AfIR964_hetE_NACHT_Ankyrin		1176	Gene3D	G3DSA:1.25.40.20	-	808	942	1.2E-28	IPR036770	Ankyrin repeat-containing domain superfamily	-
hetE	AfIR964_hetE_NACHT_Ankyrin		1176	ProSiteProfiles	PS50088	Ankyrin repeat profile.	1044	1076	1.231.548	IPR002110	Ankyrin repeat	GO:0005515
hetE	AfIR964_hetE_NACHT_Ankyrin		1176	ProSiteProfiles	PS50088	Ankyrin repeat profile.	1009	1043	1.119.366	IPR002110	Ankyrin repeat	GO:0005515
hetE	AfIR964_hetE_NACHT_Ankyrin		1176	SMART	SM00248	ANK_2a	728	758	180.0	IPR002110	Ankyrin repeat	GO:0005515
hetE	AfIR964_hetE_NACHT_Ankyrin		1176	SMART	SM00248	ANK_2a	964	1003	0.21	IPR002110	Ankyrin repeat	GO:0005515
hetE	AfIR964_hetE_NACHT_Ankyrin		1176	SMART	SM00248	ANK_2a	1009	1040	0.53	IPR002110	Ankyrin repeat	GO:0005515
hetE	AfIR964_hetE_NACHT_Ankyrin		1176	SMART	SM00248	ANK_2a	796	825	0.098	IPR002110	Ankyrin repeat	GO:0005515
hetE	AfIR964_hetE_NACHT_Ankyrin		1176	SMART	SM00248	ANK_2a	896	925	0.0015	IPR002110	Ankyrin repeat	GO:0005515
hetE	AfIR964_hetE_NACHT_Ankyrin		1176	SMART	SM00248	ANK_2a	929	960	620.0	IPR002110	Ankyrin repeat	GO:0005515
hetE	AfIR964_hetE_NACHT_Ankyrin		1176	SMART	SM00248	ANK_2a	662	691	4.0E-7	IPR002110	Ankyrin repeat	GO:0005515
hetE	AfIR964_hetE_NACHT_Ankyrin		1176	SMART	SM00248	ANK_2a	628	657	72.0	IPR002110	Ankyrin repeat	GO:0005515
hetE	AfIR964_hetE_NACHT_Ankyrin		1176	SMART	SM00248	ANK_2a	1044	1073	0.0016	IPR002110	Ankyrin repeat	GO:0005515
hetE	AfIR964_hetE_NACHT_Ankyrin		1176	SMART	SM00248	ANK_2a	862	892	580.0	IPR002110	Ankyrin repeat	GO:0005515
hetE	AfIR964_hetE_NACHT_Ankyrin		1176	SMART	SM00248	ANK_2a	695	727	0.045	IPR002110	Ankyrin repeat	GO:0005515
hetE	AfIR964_hetE_NACHT_Ankyrin		1176	SMART	SM00248	ANK_2a	763	792	0.0019	IPR002110	Ankyrin repeat	GO:0005515
hetE	AfIR964_hetE_NACHT_Ankyrin		1176	SMART	SM00248	ANK_2a	829	858	6.7	IPR002110	Ankyrin repeat	GO:0005515
hetE	AfIR964_hetE_NACHT_Ankyrin		1176	ProSiteProfiles	PS50088	Ankyrin repeat profile.	929	963	8.789.761	IPR002110	Ankyrin repeat	GO:0005515
hetE	AfIR964_hetE_NACHT_Ankyrin		1176	ProSiteProfiles	PS50088	Ankyrin repeat profile.	695	727	1.039.236	IPR002110	Ankyrin repeat	GO:0005515
hetE	AfIR964_hetE_NACHT_Ankyrin		1176	ProSiteProfiles	PS50088	Ankyrin repeat profile.	829	861	1.028.552	IPR002110	Ankyrin repeat	GO:0005515
hetE	AfIR964_hetE_NACHT_Ankyrin		1176	ProSiteProfiles	PS50088	Ankyrin repeat profile.	728	761	865.621	IPR002110	Ankyrin repeat	GO:0005515
hetE	AfIR964_hetE_NACHT_Ankyrin		1176	ProSiteProfiles	PS50297	Ankyrin repeat region circular profile.	763	795	11.054.859	-	-
hetE	AfIR964_hetE_NACHT_Ankyrin		1176	SUPERFAMILY	SSF48403	Ankyrin repeat	944	1098	2.49E-26	IPR036770	Ankyrin repeat-containing domain superfamily	-
hetE	AfIR964_hetE_NACHT_Ankyrin		1176	Gene3D	G3DSA:1.25.40.20	-	943	1103	1.9E-31	IPR036770	Ankyrin repeat-containing domain superfamily	-
hetE	AfIR964_hetE_NACHT_Ankyrin		1176	ProSiteProfiles	PS50088	Ankyrin repeat profile.	628	660	1.031.223	IPR002110	Ankyrin repeat	GO:0005515
hetE	AfIR964_hetE_NACHT_Ankyrin		1176	Pfam	PF12796	Ankyrin repeats (3 copies)	747	825	3.4E-9	IPR002110	Ankyrin repeat	GO:0005515
hetE	AfIR964_hetE_NACHT_Ankyrin		1176	Pfam	PF12796	Ankyrin repeats (3 copies)	834	925	8.2E-10	IPR002110	Ankyrin repeat	GO:0005515
hetE	AfIR964_hetE_NACHT_Ankyrin		1176	Pfam	PF12796	Ankyrin repeats (3 copies)	634	716	2.6E-14	IPR002110	Ankyrin repeat	GO:0005515
hetE	AfIR964_hetE_NACHT_Ankyrin		1176	Pfam	PF12796	Ankyrin repeats (3 copies)	988	1074	1.9E-11	IPR002110	Ankyrin repeat	GO:0005515
hetE	AfIR964_hetE_NACHT_Ankyrin		1176	ProSiteProfiles	PS50297	Ankyrin repeat region circular profile.	796	827	9.701.759	-	-
hetE	AfIR964_hetE_NACHT_Ankyrin		1176	ProSiteProfiles	PS50088	Ankyrin repeat profile.	662	694	1.260.929	IPR002110	Ankyrin repeat	GO:0005515
hetE	AfIR964_hetE_NACHT_Ankyrin		1176	ProSiteProfiles	PS50297	Ankyrin repeat region circular profile.	829	858	933.032	-	-
hetE	AfIR964_hetE_NACHT_Ankyrin		1176	SUPERFAMILY	SSF52540	P-loop containing nucleoside triphosphate hydrolases	209	425	1.23E-6	IPR027417	P-loop containing nucleoside triphosphate hydrolase	-
hetE	AfIR964_hetE_NACHT_Ankyrin		1176	ProSiteProfiles	PS50297	Ankyrin repeat region circular profile.	695	715	9.065.006	-	-
hetE	AfIR964_hetE_NACHT_Ankyrin		1176	SUPERFAMILY	SSF48403	Ankyrin repeat	628	976	1.38E-69	IPR036770	Ankyrin repeat-containing domain superfamily	-
hetE	AfIR964_hetE_NACHT_Ankyrin		1176	ProSiteProfiles	PS50297	Ankyrin repeat region circular profile.	628	660	895.888	-	-
hetE	AfIR964_hetE_NACHT_Ankyrin		1176	Pfam	PF13401	AAA domain	209	348	2.8E-7	IPR003593	AAA+ ATPase domain	-
hetE	AfIR964_hetE_NACHT_Ankyrin		1176	PRINTS	PR01415	Ankyrin repeat signature	663	678	4.0E-8	IPR002110	Ankyrin repeat	GO:0005515
hetE	AfIR964_hetE_NACHT_Ankyrin		1176	PRINTS	PR01415	Ankyrin repeat signature	990	1004	4.0E-8	IPR002110	Ankyrin repeat	GO:0005515
hetE	AfIR964_hetE_NACHT_Ankyrin		1176	ProSiteProfiles	PS50088	Ankyrin repeat profile.	763	795	1.242.232	IPR002110	Ankyrin repeat	GO:0005515
hetE	AfIR964_hetE_NACHT_Ankyrin		1176	PANTHER	PTHR24126	ANKYRIN REPEAT, PH AND SEC7 DOMAIN CONTAINING PROTEIN SECG-RELATED	629	874	3.0E-109	-	-
hetE	AfIR964_hetE_NACHT_Ankyrin		1176	ProSiteProfiles	PS50088	Ankyrin repeat profile.	796	828	107.663	IPR002110	Ankyrin repeat	GO:0005515
hetE	AfIR964_hetE_NACHT_Ankyrin		1176	ProSiteProfiles	PS50297	Ankyrin repeat region circular profile.	896	925	9.860.947	-	-
hetE	AfIR974_hetE_unknown		226	MobiDBLite	mobidb-lite	consensus disorder prediction	149	168	-	-	-
hetE	AfIR974_hetE_unknown		226	MobiDBLite	mobidb-lite	consensus disorder prediction	1	55	-	-	-
hetE	AfIR974_hetE_unknown		226	MobiDBLite	mobidb-lite	consensus disorder prediction	17	45	-	-	-
hetE	AfIR974_hetE_unknown		226	MobiDBLite	mobidb-lite	consensus disorder prediction	114	226	-	-	-
hetE	AfIR974_hetE_unknown		226	PANTHER	PTHR42053	-	1	220	1.8E-39	-	-
hetE	AfIR974_hetE_unknown		226	MobiDBLite	mobidb-lite	consensus disorder prediction	177	203	-	-	-
hetE	AfIR974_hetE_rosA		663	Pfam	PF11951	Fungal specific transcription factor domain	264	663	1.4E-84	IPR021858	Fungal transcription factor	-	-
hetE	AfIR974_hetE_rosA		663	Gene3D	G3DSA:4.10.240.10	-	35	103	3.3E-9	IPR036864	Zn(2)-C6 fungal-type DNA-binding domain superfamily	GO:0000981|GO:0006355|GO:0008270	-
hetE	AfIR974_hetE_rosA		663	MobiDBLite	mobidb-lite	consensus disorder prediction	1	19	-	-	-
hetE	AfIR974_hetE_rosA		663	ProSiteProfiles	PS50048	Zn(2)-C6 fungal-type DNA-binding domain profile.	43	73	11.238.999	IPR001138	Zn(2)-C6 fungal-type DNA-binding domain	GO:0000981|GO:0006355|GO:0008270	-
hetE	AfIR974_hetE_rosA		663	CDD	cd00067	GAL4	39	74	1,56E-06	IPR001138	Zn(2)-C6 fungal-type DNA-binding domain	GO:0000981|GO:0006355|GO:0008270	-
hetE	AfIR974_hetE_rosA		663	MobiDBLite	mobidb-lite	consensus disorder prediction	1	36	-	-	-
hetE	AfIR974_hetE_rosA		663	MobiDBLite	mobidb-lite	consensus disorder prediction	618	648	-	-	-
hetE	AfIR974_hetE_rosA		663	PANTHER	PTHR37534	TRANSCRIPTIONAL ACTIVATOR PROTEIN UGA3	28	616	8.6E-67	-	-
hetE	AfIR974_hetE_rosA		663	SMART	SM00066	gal4_2	38	82	9.9E-11	IPR001138	Zn(2)-C6 fungal-type DNA-binding domain	GO:0000981|GO:0006355|GO:0008270	-
hetE	AfIR974_hetE_rosA		663	SUPERFAMILY	SSF57701	Zn2/Cys6 DNA-binding domain	34	80	1.02E-10	IPR036864	Zn(2)-C6 fungal-type DNA-binding domain superfamily	GO:0000981|GO:0006355|GO:0008270	-
hetE	AfIR974_hetE_rosA		663	Pfam	PF00172	Fungal Zn(2)-Cys(6) binuclear cluster domain	43	75	1.5E-7	IPR001138	Zn(2)-C6 fungal-type DNA-binding domain	GO:0000981|GO:0006355|GO:0008270	-
hetE	AfIR974_hetE_rosA		663	ProSitePatterns	PS00463	Zn(2)-C6 fungal-type DNA-binding domain signature.	43	71	-	IPR001138	Zn(2)-C6 fungal-type DNA-binding domain	GO:0000981|GO:0006355|GO:0008270	-
hetE	AfIR974_hetE_rosA		663	MobiDBLite	mobidb-lite	consensus disorder prediction	618	644	-	-	-
hetE	AfIR974_hetE_boi1		801	Gene3D	G3DSA:1.10.150.50	-	214	274	7.5E-16	IPR013761	Sterile alpha motif/pointed domain superfamily	-
hetE	AfIR974_hetE_boi1		801	ProSiteProfiles	PS50003	PH domain profile.	645	783	119.395	IPR001849	Pleckstrin homology domain	-
hetE	AfIR974_hetE_boi1		801	SMART	SM00233	PH_update	646	785	2.1E-11	IPR001849	Pleckstrin homology domain	-
hetE	AfIR974_hetE_boi1		801	Pfam	PF00169	PH domain	646	779	4.7E-8	IPR001849	Pleckstrin homology domain	-
hetE	AfIR974_hetE_boi1		801	MobiDBLite	mobidb-lite	consensus disorder prediction	630	645	-	-	-
hetE	AfIR974_hetE_boi1		801	Gene3D	G3DSA:2.30.29.30	-	640	791	5.4E-15	IPR011993	PH-like domain superfamily	-
hetE	AfIR974_hetE_boi1		801	MobiDBLite	mobidb-lite	consensus disorder prediction	380	401	-	-	-
hetE	AfIR974_hetE_boi1		801	MobiDBLite	mobidb-lite	consensus disorder prediction	589	648	-	-	-
hetE	AfIR974_hetE_boi1		801	ProSiteProfiles	PS50105	SAM domain profile.	213	277	15.788.179	IPR001660	Sterile alpha motif domain	GO:0005515
hetE	AfIR974_hetE_boi1		801	SMART	SM00454	SAM_4	210	277	1.3E-8	IPR001660	Sterile alpha motif domain	GO:0005515
hetE	AfIR974_hetE_boi1		801	MobiDBLite	mobidb-lite	consensus disorder prediction	131	183	-	-	-
hetE	AfIR974_hetE_boi1		801	Pfam	PF07647	SAM domain (Sterile alpha motif)	212	274	1.1E-8	IPR001660	Sterile alpha motif domain	GO:0005515
hetE	AfIR974_hetE_boi1		801	SUPERFAMILY	SSF47769	SAM/Pointed domain	203	278	3.57E-18	IPR013761	Sterile alpha motif/pointed domain superfamily	-
hetE	AfIR974_hetE_boi1		801	SUPERFAMILY	SSF50729	PH domain-like	643	786	1.96E-14	-	-
hetE	AfIR974_hetE_boi1		801	MobiDBLite	mobidb-lite	consensus disorder prediction	39	86	-	-	-
hetE	AfIR974_hetE_boi1		801	MobiDBLite	mobidb-lite	consensus disorder prediction	54	76	-	-	-
hetE	AfIR974_hetE_boi1		801	CDD	cd09535	SAM_BOI-like_fungal	211	275	5,03E-27	-	-
hetE	XP_750593.1	Af293_unknown	205	MobiDBLite	mobidb-lite	consensus disorder prediction	1	45	-	-	-
hetE	XP_750593.1	Af293_unknown	205	PANTHER	PTHR42053	-	1	204	1.0E-57	-	-
hetE	XP_750593.1	Af293_unknown	205	MobiDBLite	mobidb-lite	consensus disorder prediction	189	205	-	-	-
hetE	XP_750593.1	Af293_unknown	205	MobiDBLite	mobidb-lite	consensus disorder prediction	77	118	-	-	-
hetE	XP_750593.1	Af293_unknown	205	MobiDBLite	mobidb-lite	consensus disorder prediction	20	41	-	-	-
hetE	XP_750593.1	Af293_unknown	205	MobiDBLite	mobidb-lite	consensus disorder prediction	59	137	-	-	-
hetE	XP_750593.1	Af293_unknown	205	MobiDBLite	mobidb-lite	consensus disorder prediction	177	205	-	-	-
hetE	XP_750594.2	Af293_rosA	662	SMART	SM00066	gal4_2	40	84	5.7E-6	IPR001138	Zn(2)-C6 fungal-type DNA-binding domain	GO:0000981|GO:0006355|GO:0008270	-
hetE	XP_750594.2	Af293_rosA	662	ProSitePatterns	PS00463	Zn(2)-C6 fungal-type DNA-binding domain signature.	45	73	-	IPR001138	Zn(2)-C6 fungal-type DNA-binding domain	GO:0000981|GO:0006355|GO:0008270	-
hetE	XP_750594.2	Af293_rosA	662	Pfam	PF00172	Fungal Zn(2)-Cys(6) binuclear cluster domain	45	78	1.3E-4	IPR001138	Zn(2)-C6 fungal-type DNA-binding domain	GO:0000981|GO:0006355|GO:0008270	-
hetE	XP_750594.2	Af293_rosA	662	Gene3D	G3DSA:4.10.240.10	-	37	105	1.5E-7	IPR036864	Zn(2)-C6 fungal-type DNA-binding domain superfamily	GO:0000981|GO:0006355|GO:0008270	-
hetE	XP_750594.2	Af293_rosA	662	MobiDBLite	mobidb-lite	consensus disorder prediction	1	29	-	-	-
hetE	XP_750594.2	Af293_rosA	662	Pfam	PF11951	Fungal specific transcription factor domain	245	662	3.8E-88	IPR021858	Fungal transcription factor	-	-
hetE	XP_750594.2	Af293_rosA	662	CDD	cd00067	GAL4	41	76	3,08E-05	IPR001138	Zn(2)-C6 fungal-type DNA-binding domain	GO:0000981|GO:0006355|GO:0008270	-
hetE	XP_750594.2	Af293_rosA	662	MobiDBLite	mobidb-lite	consensus disorder prediction	1	36	-	-	-
hetE	XP_750594.2	Af293_rosA	662	ProSiteProfiles	PS50048	Zn(2)-C6 fungal-type DNA-binding domain profile.	45	75	10.425	IPR001138	Zn(2)-C6 fungal-type DNA-binding domain	GO:0000981|GO:0006355|GO:0008270	-
hetE	XP_750594.2	Af293_rosA	662	PANTHER	PTHR37534	TRANSCRIPTIONAL ACTIVATOR PROTEIN UGA3	22	604	1.3E-71	-	-
hetE	XP_750594.2	Af293_rosA	662	SUPERFAMILY	SSF57701	Zn2/Cys6 DNA-binding domain	36	81	7.46E-9	IPR036864	Zn(2)-C6 fungal-type DNA-binding domain superfamily	GO:0000981|GO:0006355|GO:0008270	-
hetE	XP_750595.2	Af293_boi1	811	SMART	SM00454	SAM_4	189	256	2.3E-13	IPR001660	Sterile alpha motif domain	GO:0005515
hetE	XP_750595.2	Af293_boi1	811	MobiDBLite	mobidb-lite	consensus disorder prediction	447	475	-	-	-
hetE	XP_750595.2	Af293_boi1	811	MobiDBLite	mobidb-lite	consensus disorder prediction	258	328	-	-	-
hetE	XP_750595.2	Af293_boi1	811	SMART	SM00233	PH_update	657	795	4.6E-12	IPR001849	Pleckstrin homology domain	-
hetE	XP_750595.2	Af293_boi1	811	ProSiteProfiles	PS50105	SAM domain profile.	192	256	15.919.222	IPR001660	Sterile alpha motif domain	GO:0005515
hetE	XP_750595.2	Af293_boi1	811	MobiDBLite	mobidb-lite	consensus disorder prediction	165	190	-	-	-
hetE	XP_750595.2	Af293_boi1	811	SUPERFAMILY	SSF47769	SAM/Pointed domain	183	257	4.04E-19	IPR013761	Sterile alpha motif/pointed domain superfamily	-
hetE	XP_750595.2	Af293_boi1	811	MobiDBLite	mobidb-lite	consensus disorder prediction	393	415	-	-	-
hetE	XP_750595.2	Af293_boi1	811	CDD	cd09535	SAM_BOI-like_fungal	191	254	1,21E-25	-	-
hetE	XP_750595.2	Af293_boi1	811	MobiDBLite	mobidb-lite	consensus disorder prediction	519	557	-	-	-
hetE	XP_750595.2	Af293_boi1	811	Pfam	PF07647	SAM domain (Sterile alpha motif)	189	254	7.9E-12	IPR001660	Sterile alpha motif domain	GO:0005515
hetE	XP_750595.2	Af293_boi1	811	MobiDBLite	mobidb-lite	consensus disorder prediction	154	190	-	-	-
hetE	XP_750595.2	Af293_boi1	811	ProSiteProfiles	PS50003	PH domain profile.	656	793	114.628	IPR001849	Pleckstrin homology domain	-
hetE	XP_750595.2	Af293_boi1	811	MobiDBLite	mobidb-lite	consensus disorder prediction	519	543	-	-	-
hetE	XP_750595.2	Af293_boi1	811	MobiDBLite	mobidb-lite	consensus disorder prediction	599	618	-	-	-
hetE	XP_750595.2	Af293_boi2	811	MobiDBLite	mobidb-lite	consensus disorder prediction	68	92	-	-	-
hetE	XP_750595.2	Af293_boi3	811	MobiDBLite	mobidb-lite	consensus disorder prediction	269	298	-	-	-
hetE	XP_750595.2	Af293_boi4	811	Pfam	PF00169	PH domain	658	789	2.0E-7	IPR001849	Pleckstrin homology domain	-
hetE	XP_750595.2	Af293_boi5	811	Gene3D	G3DSA:1.10.150.50	-	193	253	5.3E-19	IPR013761	Sterile alpha motif/pointed domain superfamily	-
hetE	XP_750595.2	Af293_boi6	811	SUPERFAMILY	SSF50729	PH domain-like	653	798	8.6E-14	-	-
hetE	XP_750595.2	Af293_boi7	811	MobiDBLite	mobidb-lite	consensus disorder prediction	28	49	-	-	-
hetE	XP_750595.2	Af293_boi8	811	MobiDBLite	mobidb-lite	consensus disorder prediction	62	94	-	-	-
hetE	XP_750595.2	Af293_boi9	811	Gene3D	G3DSA:2.30.29.30	-	652	799	5.8E-14	IPR011993	PH-like domain superfamily	-
hetE	XP_750596.2	Af293_nacht_ankyrin	1175	Pfam	PF12796	Ankyrin repeats (3 copies)	744	812	5.7E-7	IPR002110	Ankyrin repeat	GO:0005515
hetE	XP_750596.2	Af293_nacht_ankyrin	1175	Pfam	PF12796	Ankyrin repeats (3 copies)	852	943	2.1E-11	IPR002110	Ankyrin repeat	GO:0005515
hetE	XP_750596.2	Af293_nacht_ankyrin	1175	Pfam	PF12796	Ankyrin repeats (3 copies)	662	740	3.9E-13	IPR002110	Ankyrin repeat	GO:0005515
hetE	XP_750596.2	Af293_nacht_ankyrin	1175	Pfam	PF12796	Ankyrin repeats (3 copies)	1008	1090	3.8E-12	IPR002110	Ankyrin repeat	GO:0005515
hetE	XP_750596.2	Af293_nacht_ankyrin	1175	PRINTS	PR01415	Ankyrin repeat signature	714	729	1.1E-5	IPR002110	Ankyrin repeat	GO:0005515
hetE	XP_750596.2	Af293_nacht_ankyrin	1175	PRINTS	PR01415	Ankyrin repeat signature	1045	1059	1.1E-5	IPR002110	Ankyrin repeat	GO:0005515
hetE	XP_750596.2	Af293_nacht_ankyrin	1175	Pfam	PF00023	Ankyrin repeat	814	844	0.0096	IPR002110	Ankyrin repeat	GO:0005515
hetE	XP_750596.2	Af293_nacht_ankyrin	1175	ProSiteProfiles	PS50088	Ankyrin repeat profile.	814	846	1.202.167	IPR002110	Ankyrin repeat	GO:0005515
hetE	XP_750596.2	Af293_nacht_ankyrin	1175	Pfam	PF13401	AAA domain	220	351	7.7E-7	IPR003593	AAA+ ATPase domain	-
hetE	XP_750596.2	Af293_nacht_ankyrin	1175	Gene3D	G3DSA:1.25.40.20	-	825	882	3.2E-12	IPR036770	Ankyrin repeat-containing domain superfamily	-
hetE	XP_750596.2	Af293_nacht_ankyrin	1175	ProSiteProfiles	PS50297	Ankyrin repeat region circular profile.	680	712	11.320.173	-	-
hetE	XP_750596.2	Af293_nacht_ankyrin	1175	ProSiteProfiles	PS50088	Ankyrin repeat profile.	1027	1061	1.154.089	IPR002110	Ankyrin repeat	GO:0005515
hetE	XP_750596.2	Af293_nacht_ankyrin	1175	ProSiteProfiles	PS50297	Ankyrin repeat region circular profile.	814	845	11.134.453	-	-
hetE	XP_750596.2	Af293_nacht_ankyrin	1175	Gene3D	G3DSA:3.40.50.300	-	208	366	3.5E-15	IPR027417	P-loop containing nucleoside triphosphate hydrolase	-
hetE	XP_750596.2	Af293_nacht_ankyrin	1175	Gene3D	G3DSA:1.25.40.20	-	883	957	4.0E-17	IPR036770	Ankyrin repeat-containing domain superfamily	-
hetE	XP_750596.2	Af293_nacht_ankyrin	1175	PANTHER	PTHR24198	ANKYRIN REPEAT AND PROTEIN KINASE DOMAIN-CONTAINING PROTEIN	645	891	0.0	-	-
hetE	XP_750596.2	Af293_nacht_ankyrin	1175	ProSiteProfiles	PS50088	Ankyrin repeat profile.	880	913	857.608	IPR002110	Ankyrin repeat	GO:0005515
hetE	XP_750596.2	Af293_nacht_ankyrin	1175	SUPERFAMILY	SSF48403	Ankyrin repeat	645	994	1.52E-71	IPR036770	Ankyrin repeat-containing domain superfamily	-
hetE	XP_750596.2	Af293_nacht_ankyrin	1175	SUPERFAMILY	SSF48403	Ankyrin repeat	960	1118	1.3E-27	IPR036770	Ankyrin repeat-containing domain superfamily	-
hetE	XP_750596.2	Af293_nacht_ankyrin	1175	ProSiteProfiles	PS50088	Ankyrin repeat profile.	1062	1094	1.407.834	IPR002110	Ankyrin repeat	GO:0005515
hetE	XP_750596.2	Af293_nacht_ankyrin	1175	ProSiteProfiles	PS50297	Ankyrin repeat region circular profile.	713	745	10.656.889	-	-
hetE	XP_750596.2	Af293_nacht_ankyrin	1175	ProSiteProfiles	PS50088	Ankyrin repeat profile.	680	712	1.268.942	IPR002110	Ankyrin repeat	GO:0005515
hetE	XP_750596.2	Af293_nacht_ankyrin	1175	ProSiteProfiles	PS50088	Ankyrin repeat profile.	781	813	1.196.825	IPR002110	Ankyrin repeat	GO:0005515
hetE	XP_750596.2	Af293_nacht_ankyrin	1175	Gene3D	G3DSA:1.25.40.20	-	629	824	7.4E-49	IPR036770	Ankyrin repeat-containing domain superfamily	-
hetE	XP_750596.2	Af293_nacht_ankyrin	1175	Gene3D	G3DSA:1.25.40.20	-	958	1167	4.1E-32	IPR036770	Ankyrin repeat-containing domain superfamily	-
hetE	XP_750596.2	Af293_nacht_ankyrin	1175	ProSiteProfiles	PS50297	Ankyrin repeat region circular profile.	914	943	11.479.361	-	-
hetE	XP_750596.2	Af293_nacht_ankyrin	1175	ProSiteProfiles	PS50297	Ankyrin repeat region circular profile.	847	875	9.489.508	-	-
hetE	XP_750596.2	Af293_nacht_ankyrin	1175	ProSiteProfiles	PS50297	Ankyrin repeat region circular profile.	1027	1058	10.020.136	-	-
hetE	XP_750596.2	Af293_nacht_ankyrin	1175	ProSiteProfiles	PS50088	Ankyrin repeat profile.	713	745	1.202.167	IPR002110	Ankyrin repeat	GO:0005515
hetE	XP_750596.2	Af293_nacht_ankyrin	1175	ProSiteProfiles	PS50297	Ankyrin repeat region circular profile.	1062	1090	13.761.061	-	-
hetE	XP_750596.2	Af293_nacht_ankyrin	1175	ProSiteProfiles	PS50088	Ankyrin repeat profile.	847	879	1.073.959	IPR002110	Ankyrin repeat	GO:0005515
hetE	XP_750596.2	Af293_nacht_ankyrin	1175	SMART	SM00248	ANK_2a	982	1021	27.0	IPR002110	Ankyrin repeat	GO:0005515
hetE	XP_750596.2	Af293_nacht_ankyrin	1175	SMART	SM00248	ANK_2a	1027	1058	0.024	IPR002110	Ankyrin repeat	GO:0005515
hetE	XP_750596.2	Af293_nacht_ankyrin	1175	SMART	SM00248	ANK_2a	680	709	0.0012	IPR002110	Ankyrin repeat	GO:0005515
hetE	XP_750596.2	Af293_nacht_ankyrin	1175	SMART	SM00248	ANK_2a	880	910	12.0	IPR002110	Ankyrin repeat	GO:0005515
hetE	XP_750596.2	Af293_nacht_ankyrin	1175	SMART	SM00248	ANK_2a	646	675	4300.0	IPR002110	Ankyrin repeat	GO:0005515
hetE	XP_750596.2	Af293_nacht_ankyrin	1175	SMART	SM00248	ANK_2a	713	742	0.0035	IPR002110	Ankyrin repeat	GO:0005515
hetE	XP_750596.2	Af293_nacht_ankyrin	1175	SMART	SM00248	ANK_2a	781	810	2.1E-4	IPR002110	Ankyrin repeat	GO:0005515
hetE	XP_750596.2	Af293_nacht_ankyrin	1175	SMART	SM00248	ANK_2a	814	843	0.0097	IPR002110	Ankyrin repeat	GO:0005515
hetE	XP_750596.2	Af293_nacht_ankyrin	1175	SMART	SM00248	ANK_2a	947	978	1800.0	IPR002110	Ankyrin repeat	GO:0005515
hetE	XP_750596.2	Af293_nacht_ankyrin	1175	SMART	SM00248	ANK_2a	847	876	0.56	IPR002110	Ankyrin repeat	GO:0005515
hetE	XP_750596.2	Af293_nacht_ankyrin	1175	SMART	SM00248	ANK_2a	1062	1091	5.8E-6	IPR002110	Ankyrin repeat	GO:0005515
hetE	XP_750596.2	Af293_nacht_ankyrin	1175	SMART	SM00248	ANK_2a	746	776	180.0	IPR002110	Ankyrin repeat	GO:0005515
hetE	XP_750596.2	Af293_nacht_ankyrin	1175	SMART	SM00248	ANK_2a	914	943	8.8E-6	IPR002110	Ankyrin repeat	GO:0005515
hetE	XP_750596.2	Af293_nacht_ankyrin	1175	SUPERFAMILY	SSF52540	P-loop containing nucleoside triphosphate hydrolases	215	453	7.63E-7	IPR027417	P-loop containing nucleoside triphosphate hydrolase	-
hetE	XP_750596.2	Af293_nacht_ankyrin	1175	ProSiteProfiles	PS50297	Ankyrin repeat region circular profile.	781	813	10.603.827	-	-
hetE	XP_750596.2	Af293_nacht_ankyrin	1175	ProSiteProfiles	PS50088	Ankyrin repeat profile.	914	946	1.260.929	IPR002110	Ankyrin repeat	GO:0005515
